# Diploid origins and early genome stabilization in the allotetraploid *Arabidopsis suecica*

**DOI:** 10.1101/2024.12.06.627142

**Authors:** Robin Burns, Anna Glushkevich, Aboli Kulkarni, Uliana K Kolesnikova, Filip Kolář, Alison Dawn Scott, Polina Yu. Novikova

**Affiliations:** Department of Plant Sciences, University of Cambridge, Cambridge, UK; Department of Chromosome Biology, Max Planck Institute for Plant Breeding Research, Cologne, Germany; Department of Botany, Faculty of Science, Charles University, Prague, Czech Republic; Department of Plant Biotechnology and Bioinformatics, Ghent University, Ghent, Belgium; Flanders Institute for Biotechnology (VIB), VIB-UGent Center for Plant Systems Biology, Belgium

## Abstract

Polyploidization, followed by genome downsizing, is a recurrent evolutionary cycle that dramatically reshapes genome structure. Newly formed polyploids must quickly adjust their cell division machinery to maintain stable chromosome inheritance, while long-term stabilization involves rediploidization, returning the genome to a diploid-like state. Here, we investigate the origin and early genome evolution of *Arabidopsis suecica*, a hybrid polyploid derived from *A. thaliana* and *A. arenosa*

Leveraging a recent genome assembly for *A. suecica* along with population level whole-genome resequencing of all three species, we identify the closest progenitors to *A. suecica* and use this knowledge to examine genes under positive selection and to assess compensatory dynamics between homeologs carrying loss-of-function mutations.

Our findings show that both parental species were diploid, including the paternal *A. arenosa* progenitor. We identify evidence for *de novo* adaptation to allopolyploidy within the *A. arenosa* sub-genome of *A. suecica*, including genes involved in homolog pairing and recombination. Although relaxed purifying selection is evident, likely due to the genome-wide redundancy, we observe functional compensation between homeologous gene pairs in *A. suecica*: when one copy loses function, the other maintains it

Together, these findings revise the origin of *A. suecica* and identify early genome stabilization mechanisms, including evidence for meiotic adaptation and mutational buffering through homeologous gene compensation.
