## Supplementary File 1 for "Diploid origins and early genome stabilization in the allotetraploid *Arabidopsis suecica*"

### Sheet: Aarenosa individuals
Median pairwise divergence of A. arenosa individuals to A. suecica
Sample	median Pi to A. sue	Ploidy	Population	Latitude	Longitude
AA216-11	0.0137915	4	RailT	59.4143	30.3457
AA216-12	0.0136902	4	RailT	59.4143	30.3457
AA216-13	0.0137902	4	RailT	59.4143	30.3457
AA216-14	0.0141936	4	RailT	59.4143	30.3457
AA216-15	0.0134132	4	RailT	59.4143	30.3457
AA216-4	0.0132105	4	RailT	59.4143	30.3457
AA216-6	0.0137178	4	RailT	59.4143	30.3457
AA216-9	0.012953	4	RailT	59.4143	30.3457
AA275_2_1	0.0106921	2	BalticD	53.8948	14.2925
AA275_4_1	0.0113234	2	BalticD	53.8948	14.2925
AA275_7	0.0110258	2	BalticD	53.8948	14.2925
AA394_C	0.0122674	2	UkraineD	50.1189	25.7398
AA394_E	0.0120373	2	UkraineD	50.1189	25.7398
AA394_F	0.0125258	2	UkraineD	50.1189	25.7398
AA394_H	0.0128599	2	UkraineD	50.1189	25.7398
AA394_I	0.0123415	2	UkraineD	50.1189	25.7398
AA394_L	0.0123429	2	UkraineD	50.1189	25.7398
AA394_M	0.0125887	2	UkraineD	50.1189	25.7398
AA394_N	0.0124541	2	UkraineD	50.1189	25.7398
Aarenosaarenosa2	0.0147417	4	RailT	54.48	13.51
Aarenosaarenosa3	0.0147015	4	RailT	49.25	6.833
Aarenosaarenosa4	0.0152613	4	RailT	49.2	18.03
Aarenosaarenosa5	0.0150174	4	RailT	62.6	18.03
Aarenosaarenosa6	0.0154083	4	RailT	62.6	18.03
Aarenosaarenosa7	0.0151148	4	RailT	62.6	18.03
Aarenosaarenosa8	0.0150319	4	RailT	62.6	18.03
Aarenosaarenosa9	0.015137	4	RailT	62.6	18.03
DRA_001_b	0.0154234	4	ScarpT	45.4416	25.2239
DRA_001_c	0.0155061	4	ScarpT	45.4416	25.2239
DRA_001_e	0.01534	4	ScarpT	45.4416	25.2239
DRA_001_h	0.0158568	4	ScarpT	45.4416	25.2239
DRA_001_i	0.0156001	4	ScarpT	45.4416	25.2239
DRA_001_j	0.0158655	4	ScarpT	45.4416	25.2239
DRA_001_l	0.0148888	4	ScarpT	45.4416	25.2239
DRA_001_o	0.0160301	4	ScarpT	45.4416	25.2239
GOR_001_a	0.0153342	2	ScarpD	44.2653	21.5427
GOR_001_b	0.015294	2	ScarpD	44.2653	21.5427
GOR_001_c	0.0152916	2	ScarpD	44.2653	21.5427
GOR_001_e	0.0152569	2	ScarpD	44.2653	21.5427
GOR_001_f	0.015262	2	ScarpD	44.2653	21.5427
GOR_001_p	0.0152232	2	ScarpD	44.2653	21.5427
GOR_001_q	0.0152919	2	ScarpD	44.2653	21.5427
GOR_001_t	0.0151368	2	ScarpD	44.2653	21.5427
KOW_a04	0.0141082	4	RailT	50.7632	15.8439
KOW_a05	0.0139356	4	RailT	50.7632	15.8439
KOW_a06	0.0141339	4	RailT	50.7632	15.8439
KOW_a07	0.0142515	4	RailT	50.7632	15.8439
KOW_a09	0.0145151	4	RailT	50.7632	15.8439
KOW_a11	0.0145017	4	RailT	50.7632	15.8439
KOW_a12	0.0138394	4	RailT	50.7632	15.8439
LAC_001_c	0.0156739	4	ScarpT	45.5954	24.6346
LAC_001_d	0.0158713	4	ScarpT	45.5954	24.6346
LAC_001_f	0.0158244	4	ScarpT	45.5954	24.6346
LAC_001_i	0.0160476	4	ScarpT	45.5954	24.6346
LAC_001_l	0.0158316	4	ScarpT	45.5954	24.6346
LAC_001_p	0.0159101	4	ScarpT	45.5954	24.6346
LAC_001_r	0.0160304	4	ScarpT	45.5954	24.6346
LAC_001_t	0.0158764	4	ScarpT	45.5954	24.6346
MIE_001_a	0.0128089	2	BalticD	53.9211	14.4216
MIE_001_b	0.0127752	2	BalticD	53.9211	14.4216
MIE_001_c	0.012758	2	BalticD	53.9211	14.4216
MIE_001_d	0.0125765	2	BalticD	53.9211	14.4216
MIE_001_e	0.0126801	2	BalticD	53.9211	14.4216
MIE_001_f	0.0128006	2	BalticD	53.9211	14.4216
MIE_001_g	0.0128433	2	BalticD	53.9211	14.4216
MIE_001_h	0.0128092	2	BalticD	53.9211	14.4216
MIE_5_1	0.0105939	2	BalticD	53.9211	14.4216
MIE_7	0.0109664	2	BalticD	53.9211	14.4216
PAD_01	0.0145522	2	ScarpD	47.4	24.54
PAD_02	0.0146317	2	ScarpD	47.4	24.54
PAD_03	0.0142665	2	ScarpD	47.4	24.54
PAD_04	0.0140546	2	ScarpD	47.4	24.54
PAD_05	0.0140884	2	ScarpD	47.4	24.54
PAD_06	0.0137466	2	ScarpD	47.4	24.54
PAD_07	0.0140496	2	ScarpD	47.4	24.54
PAD_09	0.0137031	2	ScarpD	47.4	24.54
PRE_001_f	0.012765	2	BalticD	55.3782	21.0323
PRE_001_k	0.0129317	2	BalticD	55.3782	21.0323
PRE_001_l	0.0128893	2	BalticD	55.3782	21.0323
PRE_001_m	0.0127918	2	BalticD	55.3782	21.0323
PRE_001_n	0.0128134	2	BalticD	55.3782	21.0323
PRE_001_o	0.0127378	2	BalticD	55.3782	21.0323
PRE_001_p	0.0127937	2	BalticD	55.3782	21.0323
PRE_001_q	0.0128141	2	BalticD	55.3782	21.0323
RZA_008_1	0.0146132	2	ScarpD	45.3778	22.7583
RZA_010_1	0.0139684	2	ScarpD	45.3778	22.7583
RZA_013_1	0.0144881	2	ScarpD	45.3778	22.7583
RZA_017_1	0.0138137	2	ScarpD	45.3778	22.7583
RZA_018_1	0.0141503	2	ScarpD	45.3778	22.7583
RZA_019_1	0.0139465	2	ScarpD	45.3778	22.7583
RZA_019_2	0.0146349	2	ScarpD	45.3778	22.7583
RZA_024_1	0.0145867	2	ScarpD	45.3778	22.7583
RZA_025_1	0.0146621	2	ScarpD	45.3778	22.7583
SNO_005_1	0.0149142	2	WcarpD	48.8775	20.5275
SPI_002_1	0.0144805	4	WcarpT	48.9889	20.775
SPI_004_1	0.014747	4	WcarpT	48.9889	20.775
SPI_005_1	0.0147351	4	WcarpT	48.9889	20.775
SPI_014_1	0.0147805	4	WcarpT	48.9889	20.775
SPI_016_1	0.014658	4	WcarpT	48.9889	20.775
SPI_022_1	0.0147115	4	WcarpT	48.9889	20.775
SPI_025_1	0.0145096	4	WcarpT	48.9889	20.775
SPI_026_1	0.0146622	4	WcarpT	48.9889	20.775
SPI_027_1	0.0147876	4	WcarpT	48.9889	20.775
SPI_029_1	0.0147616	4	WcarpT	48.9889	20.775
SPI_030_1	0.0145346	4	WcarpT	48.9889	20.775
SPI_031_1	0.0145641	4	WcarpT	48.9889	20.775
SPI_034_1	0.0147148	4	WcarpT	48.9889	20.775
STE_006	0.013352	4	RailT	52.2803	16.7094
STE_008	0.0137782	4	RailT	52.2803	16.7094
STE_010	0.0133899	4	RailT	52.2803	16.7094
STE_013	0.0130432	4	RailT	52.2803	16.7094
STE_014	0.0137183	4	RailT	52.2803	16.7094
STE_047	0.0129189	4	RailT	52.2803	16.7094
TBG_004	0.0148522	4	RailT	48.1397	8.23667
TBG_017	0.0144248	4	RailT	48.1397	8.23667
TBG_021	0.0141089	4	RailT	48.1397	8.23667
TBG_022	0.0143314	4	RailT	48.1397	8.23667
TBG_RAIL_TET	0.0134002	4	RailT	48.1397	8.23667
TKO_001_a	0.0152666	4	WcarpT	48.9889	20.775
TKO_001_h	0.0152892	4	WcarpT	48.9889	20.775
TKO_001_m	0.0150343	4	WcarpT	48.9889	20.775
TKO_001_n	0.0148558	4	WcarpT	48.9889	20.775
TKO_001_o	0.0150094	4	WcarpT	48.9889	20.775
TKO_001_p	0.0149983	4	WcarpT	48.9889	20.775
TKO_001_q	0.0149437	4	WcarpT	48.9889	20.775
TKO_001_t	0.0147914	4	WcarpT	48.9889	20.775
TRE_004_1	0.0144619	4	WcarpT	48.9889	20.775
TRE_011_1	0.0139111	4	WcarpT	48.9889	20.775
TRE_013_1	0.0147309	4	WcarpT	48.9889	20.775
TRE_014_1	0.0152865	4	WcarpT	48.9889	20.775
TRE_022_1	0.015157	4	WcarpT	48.9889	20.775
TZI_003_1	0.0139167	4	ScarpT	46.5667	23.6742
TZI_007_1	0.0142845	4	ScarpT	46.5667	23.6742
TZI_008_1	0.0132639	4	ScarpT	46.5667	23.6742
TZI_013_1	0.0150562	4	ScarpT	46.5667	23.6742
TZI_018_1	0.0142557	4	ScarpT	46.5667	23.6742
TZI_021_1	0.0148077	4	ScarpT	46.5667	23.6742
TZI_027_1	0.0144932	4	ScarpT	46.5667	23.6742
TZI_031_1	0.0146916	4	ScarpT	46.5667	23.6742
Ural_He1	0.0147602	4	UralT	55.9	54.71
Ural_He2	0.0138019	4	UralT	57.27	56.05
Ural_He3	0.0130834	4	UralT	57.71	56.28
Ruderal_He4	0.0119775	4	RailT	60.27	29.38
Ruderal_He6	0.011803	4	RailT	54.94	20.41
VEL_001_a	0.0152504	2	WcarpD	49.162	20.1542
VEL_001_b	0.0153132	2	WcarpD	49.162	20.1542
VEL_001_d	0.0152933	2	WcarpD	49.162	20.1542
VEL_001_e	0.0152022	2	WcarpD	49.162	20.1542
VEL_001_k	0.0151614	2	WcarpD	49.162	20.1542
VEL_001_l	0.0152448	2	WcarpD	49.162	20.1542
VEL_001_n	0.0152033	2	WcarpD	49.162	20.1542
VEL_001_o	0.0152833	2	WcarpD	49.162	20.1542
VID_001_b	0.0166531	2	ScarpD	45.3639	24.6376
VID_001_c	0.0164928	2	ScarpD	45.3639	24.6376
VID_001_e	0.0164629	2	ScarpD	45.3639	24.6376
VID_001_k	0.0169792	2	ScarpD	45.3639	24.6376
VID_001_m	0.0165925	2	ScarpD	45.3639	24.6376
VID_001_n	0.0165778	2	ScarpD	45.3639	24.6376
VID_001_o	0.0166315	2	ScarpD	45.3639	24.6376
ZAP_001_a05	0.0146098	4	WcarpT	48.9889	20.775
ZAP_001_a06	0.0159462	4	WcarpT	48.9889	20.775
ZAP_001_a07	0.0148789	4	WcarpT	48.9889	20.775
ZAP_001_a11	0.0143303	4	WcarpT	48.9889	20.775

### Sheet: Athaliana accessions
Median pairwise divergence of A. thaliana accessions to A. suecica
tg_ecotypeid	country	latitude	longitude	Median Pi to A. sue
9629	RUS	51.35	82.18	0.00275932
1890	USA	43.5139	-86.1859	0.00277973
9628	RUS	51.33	82.54	0.00278326
628	USA	40.7777	-72.9069	0.00278326
9627	RUS	51.32	82.55	0.00281169
9626	RUS	51.36	82.59	0.00281899
9611	RUS	53.04	51.9	0.0028925
9625	RUS	51.31	82.59	0.00290332
6929	TJK	38.48	68.49	0.00291782
9630	RUS	51.34	82.16	0.00293988
630	USA	40.7777	-72.9069	0.00293989
9616	RUS	53.06	51.96	0.00294265
9607	RUS	53.05	52.15	0.00296035
9612	RUS	53.04	51.94	0.00298905
9617	RUS	51.37	59.44	0.00299459
9635	RUS	51.87	80.6	0.00304136
9128	ARM	39.8692	45.3622	0.00306489
9130	ARM	39.8692	45.3622	0.00307182
9609	RUS	51.41	59.98	0.00307897
9634	RUS	54.13	81.31	0.00309369
9633	RUS	51.63	80.83	0.00309846
9640	RUS	51.87	80.06	0.00310226
6963	TJK	38.35	68.48	0.00310721
9620	RUS	51.82	79.48	0.00311496
6931	KAZ	49.5	73.1	0.00311535
9133	ARM	39.8692	45.3622	0.00311776
9131	ARM	39.8692	45.3622	0.00312353
9643	RUS	52.1	79.31	0.00312728
9134	ARM	39.8692	45.3622	0.00312872
9641	RUS	51.9	80.06	0.00313368
9639	RUS	53.82	80.31	0.00314231
9637	RUS	51.77	80.85	0.00314761
9619	RUS	51.84	79.48	0.00315148
9745	UZB	41.45	70.05	0.00315775
9631	RUS	51.65	80.79	0.00317647
7323	UKR	49	38.28	0.00317705
9638	RUS	51.73	80.86	0.0031934
8239	GER	51	7	0.00320028
9621	RUS	51.84	79.46	0.00320665
18696	RUS	61.57	30.63	0.00321335
9125	ARM	40.1408	44.8203	0.00322046
9636	RUS	51.75	80.82	0.00322844
7161	GER	53.5	10.5	0.00323465
766	KGZ	42.5833	73.6333	0.00326878
9766	KGZ	42.26	74.16	0.00326878
6968	FIN	60	23.5	0.0033149
765	KGZ	42.1833	73.4	0.00331946
763	KGZ	42.3	74.3667	0.00332847
8236	CZE	49.33	15.76	0.00338213
424	CZE	49.4112	16.2815	0.00342541
8424	IND	35	77	0.00342541
14318	RUS	61.94	34.24	0.00344124
7183	IND	35	77	0.0034433
6917	SWE	63.0165	18.3174	0.00344742
6957	CZE	49.42	16.36	0.0034548
6938	RUS	55.7522	37.6322	0.00350975
18694	RUS	60.4	32.09	0.00351442
15560	RUS	61.37	61.37	0.00354629
8231	SWE	56.3	16	0.00356096
14314	RUS	61.59	35.11	0.0035823
9758	CHN	47.75	88.4	0.00360175
9743	ROU	45.14	25	0.00360831
9933	FRA	43.74	3.89	0.00361493
7461	CZE	49	15	0.00363637
7072	RUS	53.7502	34.7361	0.00363702
9949	ESP	42.69	-6.93	0.00364197
6900	SWE	63.324	18.484	0.00364879
14315	RUS	61.59	35.11	0.00366187
14319	RUS	61.94	34.24	0.00367761
7517	SWE	55.58	14.334	0.0037112
6043	SWE	62.801	18.079	0.00371962
6830	KAZ	49.5	73.1	0.00373442
2202	USA	43.7623	-86.3929	0.00376702
6016	SWE	62.9	18.4	0.00377551
6241	SWE	62.9614	18.3608	0.00378534
7347	RUS	52	36	0.00378639
6039	SWE	56.1	13.74	0.00381845
8233	USA	41.1876	-87.1923	0.00382608
14313	RUS	62.02	34.12	0.00382794
6030	SWE	62.806	18.1896	0.00383034
14312	RUS	62.02	34.12	0.00385097
6092	SWE	55.6514	13.2233	0.00385884
9738	ROU	45.57	25.42	0.00386448
9736	ROU	44.69	25.17	0.00387737
9744	ROU	47.16	27.59	0.00389387
9748	SRB	44.23	21.71	0.00389928
8284	CZE	49.4112	16.2815	0.00393398
6969	FIN	60	23.5	0.00394055
7394	POL	52.3	21	0.00395497
8249	SWE	57.7	15.8	0.00396888
9733	SVK	48.47	18.94	0.00397616
9698	BUL	41.57	23.85	0.00398241
9706	BUL	41.64	24.18	0.00398924
6035	SWE	56.1	13.74	0.00399017
6017	SWE	62.9	18.4	0.00399837
6076	SWE	55.6942	13.4504	0.00400606
1925	USA	43.5251	-86.1843	0.00400806
8419	LTU	54.6833	25.3167	0.00401932
6901	SWE	63.324	18.484	0.00402253
9450	SWE	57.2545	18.2109	0.00402523
9721	BUL	42.72	25.33	0.0040261
6009	SWE	62.877	18.177	0.00403783
6064	SWE	62.9513	18.2763	0.00404615
7424	CZE	49.2	16.6166	0.00404967
15592	AUT	48.3315	14.7159	0.00404969
7344	GER	47.6667	9.5	0.00405077
9728	SVK	48.46	18.9	0.00405161
728	USA	40.9352	-73.114	0.00405161
8235	CZE	48.8	17.1	0.00405607
9811	GER	48.52	9.05	0.0040563
6244	SWE	62.9169	18.4728	0.00406167
9812	GER	48.52	9.03	0.00406538
7343	GER	52.5339	13.181	0.00406542
9613	RUS	55.36	61.41	0.00406727
9816	GER	48.55	9.06	0.00407339
1954	USA	43.5187	-86.1739	0.00407455
742	USA	40.9352	-73.114	0.00407463
9732	SVK	48.47	18.96	0.00407595
6218	SWE	63.0172	18.3283	0.00408029
8285	CZE	49.4112	16.2815	0.00408056
6981	RUS	52.3	30	0.00408141
8222	SWE	56.0328	14.775	0.0040818
6918	SWE	63.0165	18.3174	0.00408355
6296	CZE	49.2771	16.6314	0.00408526
6744	USA	40.8585	-73.4675	0.00408534
9390	SWE	57.3263	15.8979	0.00408661
5856	SWE	63.0167	17.4914	0.00408679
9730	SVK	48.47	18.94	0.00408895
5837	CZE	49.4013	16.2326	0.00409312
1552	SWE	63.0833	18.3667	0.00409324
6231	SWE	62.96	18.2844	0.00409355
2016	USA	43.5356	-86.1788	0.00409564
5921	CZE	49.4112	16.2815	0.00409699
7314	UK	54.3512	-3.41697	0.00409809
6396	CZE	49.2771	16.6314	0.00410073
9392	SWE	57.3263	15.8979	0.00410741
7223	GER	50.3833	8.0666	0.0041079
9701	BUL	43.7	25.91	0.00410816
7094	GER	49.8724	8.65081	0.00411116
7126	FIN	60.1997	24.5682	0.00411162
6172	SWE	62.8717	18.3436	0.00411314
6041	SWE	56.0328	14.775	0.00411422
7276	GER	50.2	8.5833	0.00411481
9409	SWE	56.0573	14.302	0.00411649
7096	FRA	47.3239	5.04278	0.0041184
6240	SWE	62.9622	18.35	0.00411879
6951	CZE	49.42	16.36	0.00412161
8256	SWE	56.4	12.9	0.0041259
6237	SWE	62.9619	18.35	0.00412686
9399	SWE	55.4234	13.9905	0.00412706
8247	SWE	56.07	13.74	0.00412936
9412	SWE	57.2746	16.1494	0.00413145
6434	CZE	49.3853	16.2544	0.00413318
6188	SWE	55.7683	14.1386	0.00413555
428	CZE	49.403	16.232	0.00413668
8290	GER	50	8.5	0.00413677
7516	SWE	55.58	14.334	0.00413681
9644	CRO	45.07	18.72	0.00413776
5486	UK	54.6	-3.3	0.00413789
9645	CRO	45.17	18.7	0.00413916
9363	SWE	62.9147	18.4045	0.0041428
6984	CZE	49.3853	16.2544	0.00414477
6008	CZE	49.1	16.2	0.00414791
9656	ITA	40.64	17.31	0.00414974
6216	SWE	63.0167	18.3283	0.00415057
6180	SWE	62.6322	17.6906	0.00415493
6913	SWE	62.877	18.177	0.00415712
7207	JPN	35.0085	135.752	0.00416022
6445	CZE	49.3853	16.2544	0.0041603
7382	NED	52.0918	5.1145	0.00416081
6070	SWE	62.9308	18.3448	0.00416159
5993	CZE	49.4112	16.2815	0.00416256
8365	CZE	49	16	0.00416283
6238	SWE	62.9619	18.35	0.00416297
7158	AUT	47	15.5	0.00416357
6243	SWE	56.2737	13.9004	0.00416397
6932	GER	47.984	10.8719	0.00416399
9756	SRB	44.3	21.08	0.00416426
6012	SWE	62.877	18.177	0.00416434
9699	BUL	41.37	23.14	0.00416441
9712	BUL	42.32	23.1	0.00416568
7520	CZE	49.38	16.81	0.00416598
6235	SWE	62.9611	18.3589	0.00416663
6919	GER	50.3	8	0.00416699
6217	SWE	63.0169	18.3283	0.004167
8311	AUT	47.5	11.5	0.0041676
6042	SWE	56.09	13.9	0.00416834
6220	SWE	62.806	18.1896	0.00416887
7209	POL	52.7333	15.2333	0.00416893
410	CZE	49.4211	16.3497	0.00417098
9731	SVK	48.46	18.9	0.00417225
9371	SWE	63.016	18.3175	0.00417228
6210	SWE	62.8839	18.1836	0.00417269
6036	SWE	56.1	13.74	0.00417465
6011	SWE	62.877	18.177	0.00417505
7349	CZE	49.5	14.5	0.00417549
403	CZE	49.3667	16.2667	0.00417705
8369	SWE	55.6942	13.4504	0.00417713
7177	CZE	49	15	0.0041787
7119	GER	50	8.5	0.00417922
9370	SWE	57.6781	14.9986	0.00417978
6982	GER	52.3	9.3	0.00418007
7244	GER	50.001	8.26664	0.00418094
7120	GER	50	8.5	0.00418536
9332	SWE	62.8698	18.381	0.00418619
9395	SWE	57.5089	15.0105	0.00418841
5893	CZE	49.4112	16.2815	0.00418848
6177	SWE	62.6322	17.69	0.00418924
6214	SWE	63.0175	18.3281	0.00419106
5890	CZE	49.4112	16.2815	0.00419116
9413	SWE	57.2746	16.1494	0.00419193
7013	GER	52.4584	13.287	0.00419361
7521	CZE	49.38	16.81	0.00419519
9815	GER	48.54	9.02	0.00419803
5104	UK	51.3	0.5	0.00419827
5874	CZE	49.4112	16.2815	0.00419878
7477	USA	41.7302	-71.2825	0.0041991
681	USA	40.9447	-72.8615	0.0041998
9681	ITA	46.34	11.29	0.0041998
6020	SWE	56.06	14.29	0.00420004
7031	GER	50.0167	8.6667	0.00420182
9696	ITA	46.34	11.29	0.00420271
7106	GER	51.051	13.7336	0.00420275
9700	BUL	42.32	23.1	0.00420411
6013	SWE	62.877	18.177	0.00420517
9369	SWE	57.6781	14.9986	0.0042055
10020	CZE	49.17	16.5	0.00420561
7296	RUS	59	29	0.00420607
6974	SWE	56.0648	13.9707	0.00420638
9757	SRB	44.3	21.08	0.00420709
8376	SWE	62.69	18	0.00420841
9725	GRC	37.6	23.08	0.00420903
6242	SWE	55.7	13.2	0.00420907
6069	SWE	62.9513	18.2763	0.00420942
15593	AUT	48.3315	14.7159	0.0042097
9668	ITA	46.37	11.28	0.00421059
7081	POR	40.2077	-8.42639	0.00421104
8306	SWE	56.1	13.74	0.00421146
9749	SRB	43.54	22.29	0.00421181
6111	SWE	55.7989	13.1219	0.00421235
8326	SWE	56.0328	14.775	0.00421326
9407	SWE	55.7491	13.399	0.00421333
6390	CZE	49.2771	16.6314	0.00421376
7404	GER	52.6	10.0667	0.00421392
9391	SWE	57.3263	15.8979	0.00421485
6071	SWE	62.9308	18.3448	0.00421507
9665	ITA	46.36	11.28	0.00421918
7103	CZE	49.4167	16.2667	0.0042224
7162	GER	52.24	9.44	0.00422301
6973	SWE	56.0648	13.9707	0.00422374
6922	GER	50.3	8	0.00422448
6209	SWE	62.8836	18.1842	0.00422598
430	AUT	47	15.5	0.00422669
7430	FRA	48.6167	6.25	0.00422669
7346	GER	52.6058	11.8558	0.00422708
9755	SRB	44.56	22.56	0.00422838
7333	ITA	46.5438	11.5614	0.00423025
5867	SWE	55.76	14.12	0.00423119
9433	SWE	62.9513	18.2763	0.00423135
5984	CZE	49.4112	16.2815	0.0042319
9718	BUL	41.55	24.75	0.00423231
680	USA	40.9447	-72.8615	0.00423249
9680	ITA	46.34	11.29	0.00423249
915	USA	41.8972	-71.4378	0.00423425
6021	SWE	56.06	14.29	0.00423448
5800	UK	57.4	-5.5	0.00423555
9323	SWE	62.8622	18.336	0.00423629
6255	SWE	55.5796	14.3336	0.00423653
6975	AUT	48.3	14.45	0.00423827
9754	SRB	44.66	21.37	0.00423951
6903	CZE	49.4013	16.2326	0.0042404
9813	GER	48.4	8.77	0.00424168
6956	CZE	49.42	16.36	0.00424178
7014	UK	56.5459	-4.79821	0.00424284
6976	AUT	48.3	14.45	0.00424307
7163	GER	52.3721	9.73569	0.0042439
5907	CZE	49.4112	16.2815	0.00424407
7033	USA	41.3599	-122.755	0.00424572
7203	GER	49.631	11.5722	0.00424573
7282	GER	50.3827	8.01161	0.00424673
9693	ITA	46.34	11.29	0.00424674
8335	SWE	55.71	13.2	0.0042477
7127	EST	58.6656	24.9871	0.00424892
9795	GER	48.5	9.11	0.00424967
6046	SWE	62.801	18.079	0.00425056
350	FRA	46.6667	4.11667	0.00425073
7350	USA	47.2413	-122.459	0.00425073
9777	GER	48.57	9.17	0.00425118
7268	GER	52.6969	10.981	0.00425171
6184	SWE	62.8892	18.4522	0.00425219
9710	BUL	41.85	23.13	0.00425338
8241	SWE	55.9473	13.821	0.00425381
9704	BUL	41.53	23.39	0.00425385
7231	GER	50.3833	8.0666	0.00425427
6090	SWE	55.6525	13.2197	0.004255
7354	SWE	56.5	14.9	0.00425547
9421	SWE	55.9745	14.3997	0.00425561
7192	UK	55.6395	-5.66364	0.00425607
8386	SWE	58.9	11.2	0.00425807
8240	SWE	55.705	13.196	0.00425822
6022	SWE	56.06	14.29	0.00425889
8343	FRA	47.5	1.5	0.00425993
5023	UK	51.3	0.5	0.00426044
6909	USA	38.3	-92.3	0.00426238
5950	CZE	49.4112	16.2815	0.00426253
5831	SWE	56.3333	15.9667	0.00426332
9713	BUL	42.49	25.61	0.00426406
1070	SWE	55.7167	14.1333	0.00426422
7255	GER	50.95	7.5	0.00426437
9796	GER	48.41	8.84	0.00426521
7025	ITA	44.5041	11.3396	0.00426527
6424	CZE	49.3853	16.2544	0.00426578
6413	SWE	56.06	13.97	0.00426619
8426	SWE	56.06	13.97	0.00426801
15591	AUT	48.3315	14.7266	0.00426824
9793	GER	48.57	9.16	0.0042691
9780	GER	48.43	8.79	0.00426979
6102	SWE	55.6	13.2	0.00427051
6126	SWE	55.8411	13.3047	0.00427104
9810	GER	48.53	9.07	0.00427143
5865	SWE	55.76	14.12	0.00427202
9679	ITA	46.34	11.29	0.00427232
9321	SWE	62.8622	18.336	0.00427241
5830	SWE	56.3333	15.9667	0.00427297
9678	ITA	46.37	11.29	0.00427467
9684	ITA	46.34	11.29	0.00427502
6100	SWE	55.6	13.2	0.00427555
7026	UK	54.4	-3.2667	0.00427586
9057	SWE	56.1	13.9167	0.00427785
9386	SWE	62.806	18.1896	0.00427826
8283	SWE	55.76	14.12	0.0042783
9670	ITA	46.37	11.28	0.00427955
6203	SWE	55.7714	14.1208	0.00428075
9687	ITA	46.34	11.29	0.00428083
687	USA	40.9064	-73.1493	0.00428083
5757	UK	54.6	-2.3	0.00428099
9353	SWE	57.2608	16.3675	0.00428336
9695	ITA	46.34	11.29	0.00428384
7917	USA	42.0945	-86.3253	0.0042843
6105	SWE	55.7967	13.1211	0.00428471
5748	UK	56	-4.4	0.00428524
5860	SWE	62.6814	18.0165	0.00428782
6128	SWE	55.8397	13.2881	0.00428826
1061	SWE	55.7167	14.1333	0.00428903
9694	ITA	46.34	11.29	0.00429274
9352	SWE	57.2608	16.3675	0.00429356
9711	BUL	42.32	23.1	0.00429372
19949	AUT	48.3268	14.7182	0.00429385
19951	AUT	48.3268	14.7182	0.00429419
19950	AUT	48.3268	14.7182	0.0042947
9791	GER	48.6	9.2	0.00429481
6131	SWE	55.8369	13.3181	0.00429508
9481	SWE	55.4242	13.8484	0.00429535
7258	GER	50.5	8.5	0.00429621
7147	GER	50.584	8.67825	0.00429628
6169	SWE	62.8714	18.3447	0.00429679
9799	GER	48.39	8.85	0.00429683
9339	SWE	57.7133	15.0689	0.00429732
9671	ITA	46.37	11.28	0.00429762
8230	SWE	56.68	16.5	0.00429852
9814	GER	48.42	8.79	0.0042994
9454	SWE	57.8009	18.5162	0.0043026
7298	AUT	47.04	10.51	0.00430275
9788	GER	48.53	9.01	0.00430288
9682	ITA	46.34	11.29	0.00430322
7000	GER	50.9167	9.57073	0.00430333
9676	ITA	46.37	11.29	0.00430351
7068	ITA	42	12.1	0.0043036
6087	SWE	56.4666	16.1284	0.00430539
8312	GER	50.5	7.5	0.004306
6114	SWE	55.8097	13.1342	0.00430624
9800	GER	48.54	9.01	0.00430691
9770	GER	48.53	9.01	0.00430711
7523	USA	42.0945	-86.3253	0.00430826
1852	USA	43.595	-86.2657	0.00430841
9436	SWE	56.1633	14.6806	0.00430978
9683	ITA	46.34	11.29	0.00431046
9667	ITA	46.36	11.28	0.00431214
6940	GER	50.3	8.3	0.00431284
7419	GER	50.3058	8.32213	0.00431293
7411	GER	47.9299	10.8134	0.00431303
9666	ITA	46.36	11.28	0.00431324
9672	ITA	46.37	11.28	0.00431333
6140	SWE	55.9392	13.5539	0.00431385
6193	SWE	55.7694	14.1347	0.00431443
6191	SWE	55.7689	14.1375	0.00431517
8307	SWE	56.1	13.74	0.00431601
9677	ITA	46.37	11.29	0.00431683
7160	USA	43.178	-85.2532	0.00431808
7208	UK	55.6739	-3.78181	0.00431948
9771	GER	48.56	9.11	0.00431992
7305	GER	53.476	10.6065	0.00431995
9857	ESP	40.33	-3.8	0.00432033
1066	SWE	55.7167	14.1333	0.00432089
6979	SUI	47.25	8.26	0.00432117
9942	ESP	41.32	-1.34	0.0043212
7028	GER	49.5166	9.3166	0.00432209
7337	GER	50.8738	8.02341	0.00432237
9427	SWE	62.8815	18.4055	0.00432261
6088	SWE	56.4666	16.1284	0.00432265
7372	AUT	47.0748	9.9042	0.0043232
9797	GER	48.54	9.02	0.00432369
6284	SWE	55.5796	14.3336	0.00432424
8366	GER	50.5	8.5	0.0043255
6201	SWE	55.7719	14.1211	0.00432584
9405	SWE	55.7491	13.399	0.00432611
9789	GER	48.39	8.96	0.00432646
5253	UK	51.1	0.6	0.0043274
9408	SWE	56.047	13.9519	0.00432788
6137	SWE	55.9419	13.5603	0.0043288
7378	GER	48.0333	7.7667	0.0043294
8243	ITA	43.7703	11.2547	0.00432951
5772	UK	54.1	-2.3	0.00433028
7143	NED	51.0167	5.86667	0.00433096
6113	SWE	55.8078	13.1028	0.00433115
9781	GER	48.52	9.11	0.00433151
6125	SWE	55.8403	13.3106	0.00433383
6134	SWE	55.8383	13.2906	0.00433428
6073	SWE	56.1481	15.8155	0.00433449
9673	ITA	46.37	11.28	0.00433478
9452	SWE	57.2545	18.2109	0.00433566
6085	SWE	55.7097	13.2145	0.00433586
9402	SWE	57.8765	14.8549	0.00433645
4826	UK	50.4	-4.9	0.00433664
6202	SWE	55.7717	14.1206	0.00433669
6097	SWE	55.6481	13.2264	0.00433703
9692	ITA	46.34	11.29	0.00433728
9686	ITA	46.34	11.29	0.00433769
5165	UK	51.3	0.4	0.0043388
8132	USA	42.036	-86.511	0.00433884
9786	GER	48.54	9.01	0.004339
9669	ITA	46.37	11.28	0.00433952
6074	SWE	56.4573	16.1408	0.00433963
8238	UK	51.15	0.4	0.00433982
9775	GER	48.41	8.79	0.00434017
7202	GER	50.1797	8.50861	0.00434035
685	USA	40.9064	-73.1493	0.0043404
9685	ITA	46.34	11.29	0.0043404
6010	SWE	62.877	18.177	0.00434042
6023	SWE	55.7509	13.3712	0.00434066
10022	GER	48.0333	7.7667	0.00434263
9703	BUL	41.53	23.39	0.00434295
9860	ESP	42.24	-2.62	0.00434309
1872	USA	43.595	-86.2657	0.00434326
6119	SWE	55.7	13.2	0.00434327
6148	SWE	55.9319	13.5508	0.00434394
7199	GER	50.95	6.9666	0.00434448
6109	SWE	55.7936	13.1233	0.00434461
8334	SWE	55.71	13.2	0.00434473
6019	SWE	56.06	14.29	0.00434477
1853	USA	43.595	-86.2657	0.00434543
2278	USA	43.665	-86.496	0.00434726
6961	ESP	38.3333	-3.53333	0.00434759
9794	GER	48.52	9.08	0.00434798
6192	SWE	55.7692	14.1369	0.00434821
9792	GER	48.54	9.09	0.00434826
9664	ITA	46.36	11.28	0.0043494
932	USA	42.3634	-71.1445	0.00434957
9058	SWE	57.75	16.6333	0.00434998
1063	SWE	55.7167	14.1333	0.0043501
7133	GER	50.1102	8.6822	0.0043525
6898	BEL	51.2167	4.4	0.0043525
6997	NED	51.8333	5.5833	0.00435283
7287	GER	53.3422	8.42255	0.00435326
9774	GER	48.59	9.22	0.00435334
9689	ITA	46.34	11.29	0.00435416
6034	SWE	56.1	13.74	0.00435423
2276	USA	43.665	-86.496	0.00435429
6907	UK	51.4083	-0.6383	0.00435487
9782	GER	48.53	9.09	0.00435487
6038	SWE	56.1	13.74	0.00435557
6138	SWE	55.9403	13.5511	0.00435888
8337	ITA	44	12.37	0.00435921
9772	GER	48.41	8.85	0.00435956
772	TJK	37.35	72.4667	0.00435957
1158	SWE	56.7	16.5167	0.00435982
9808	GER	48.52	9.08	0.00436102
6189	SWE	55.7686	14.1383	0.00436181
9690	ITA	46.34	11.29	0.00436186
6966	UK	51.4083	-0.6383	0.00436246
5349	UK	51.1	0.4	0.00436323
7248	USA	41.3923	-70.6652	0.00436346
8422	SWE	56.06	14.29	0.00436403
9784	GER	48.5	8.8	0.00436404
6040	SWE	55.66	13.4	0.00436421
7717	USA	41.273	-86.625	0.00436501
7515	USA	41.5609	-86.4251	0.00436599
9776	GER	48.43	8.79	0.00436675
8234	SWE	56.4606	15.8127	0.00436681
7169	GER	54.4175	9.88682	0.0043697
7320	FRA	49.4424	1.09849	0.00436971
8427	SWE	56.0648	13.9707	0.00437046
7181	GER	50.927	11.587	0.00437117
5811	UK	52.9	-3.1	0.00437131
351	FRA	46.6667	4.11667	0.00437209
8351	SWE	60.25	18.37	0.00437209
6195	SWE	55.7708	14.1342	0.00437236
7165	GER	51.3472	8.28844	0.00437285
9404	SWE	55.7491	13.399	0.00437338
6194	SWE	55.7706	14.1342	0.00437408
9705	BUL	41.5	23.33	0.00437471
9806	GER	48.56	9.16	0.00437523
6094	SWE	55.6494	13.2147	0.00437539
8246	USA	35	-79.18	0.00437546
8237	SWE	55.8	13.1	0.00437555
6915	GER	50.3	6.3	0.00437633
8242	SWE	56.1494	15.7884	0.00437708
9388	SWE	62.806	18.1896	0.00437805
1820	USA	41.8	-86.67	0.00437883
504	USA	40.8313	-87.735	0.00437909
1741	USA	42.405	-85.398	0.00437957
9769	GER	48.55	8.99	0.00437963
1942	USA	43.5251	-86.1843	0.00438095
6221	SWE	62.806	18.1896	0.00438135
9805	GER	48.54	9.09	0.00438162
9895	ESP	41.78	2.57	0.00438249
6101	SWE	55.6	13.2	0.00438285
2171	USA	42.148	-86.431	0.00438292
7036	GER	50.5	9.5	0.00438313
9803	GER	48.42	8.76	0.00438327
1739	USA	42.405	-85.398	0.00438342
9807	GER	48.6	9.22	0.0043839
9798	GER	48.54	9.01	0.00438426
7102	GER	50.7224	8.2372	0.00438443
9925	FRA	48.91	4.52	0.00438455
9804	GER	48.45	8.87	0.00438475
1943	USA	43.5251	-86.1843	0.00438479
1756	USA	42.184	-86.358	0.00438487
2091	USA	43.2483	-86.3368	0.00438492
2212	USA	43.7623	-86.3929	0.00438507
2081	USA	43.2483	-86.3368	0.00438548
1622	USA	41.9	-86.583	0.00438585
2108	USA	43.2749	-86.0891	0.00438589
8483	USA	41.6862	-86.8513	0.00438613
9802	GER	48.51	9.11	0.00438616
159	FRA	47.35	3.93333	0.00438642
2159	USA	42.148	-86.431	0.00438642
1612	USA	41.9	-86.583	0.00438685
2286	USA	43.665	-86.496	0.00438686
2370	USA	41.865	-86.646	0.00438691
2191	USA	43.7623	-86.3929	0.00438698
9785	GER	48.54	9.02	0.00438712
2017	USA	43.5356	-86.1788	0.00438717
6136	SWE	55.9336	13.5519	0.00438722
6806	USA	42.373	-71.0627	0.00438722
6123	SWE	55.8369	13.3033	0.00438734
2053	USA	42.166	-86.412	0.00438739
6740	USA	40.8585	-73.4675	0.00438747
6739	USA	40.8585	-73.4675	0.00438754
7568	USA	42.093	-86.359	0.00438755
2166	USA	42.148	-86.431	0.00438761
1793	USA	41.847	-86.67	0.00438774
1757	USA	42.184	-86.358	0.00438777
6024	SWE	55.7509	13.3712	0.0043879
6133	SWE	55.8364	13.2906	0.00438799
2239	USA	42.184	-86.382	0.00438816
6927	USA	41.2816	-86.621	0.00438824
6814	USA	41.2816	-86.621	0.00438839
9787	GER	48.5	9	0.00438849
6107	SWE	55.7942	13.1222	0.00438866
1797	USA	41.847	-86.67	0.00438885
1834	USA	42.051	-86.509	0.00438893
7359	USA	41.6639	-83.5553	0.00438899
2141	USA	43.2749	-86.0891	0.00438907
7757	USA	41.273	-86.625	0.00438927
2240	USA	42.184	-86.382	0.0043893
6141	SWE	55.9414	13.5542	0.00438939
7475	USA	41.767	-72.677	0.00438939
1652	USA	43.3431	-86.4045	0.00438941
7767	USA	41.273	-86.625	0.0043896
8464	USA	41.6862	-86.8513	0.00438961
9779	GER	48.5	8.78	0.00438973
6805	USA	42.373	-71.0627	0.00438976
6749	USA	42.4489	-76.5072	0.00439015
7358	USA	41.6639	-83.5553	0.0043903
6750	USA	42.4489	-76.5072	0.00439048
8037	USA	41.3423	-86.7368	0.00439052
6142	SWE	55.9428	13.5558	0.00439053
8723	USA	42.0945	-86.3253	0.00439069
1651	USA	43.3431	-86.4045	0.00439083
6987	GER	48.0683	7.62551	0.00439086
8699	USA	42.0945	-86.3253	0.00439109
2412	USA	41.865	-86.646	0.00439129
8057	USA	41.3423	-86.7368	0.0043915
2285	USA	43.665	-86.496	0.00439159
2106	USA	43.2749	-86.0891	0.00439169
9719	BUL	41.83	25.69	0.00439181
1676	USA	41.879	-86.607	0.00439188
6150	SWE	55.9261	13.5319	0.00439215
470	USA	40.8313	-87.735	0.00439218
9470	SWE	57.6511	14.8043	0.00439218
1257	SWE	59.4333	17.0167	0.00439238
8258	SWE	56.4	12.9	0.00439319
1684	USA	41.879	-86.607	0.00439363
2031	USA	42.166	-86.412	0.00439444
6095	SWE	55.6486	13.2161	0.00439513
6098	SWE	55.6561	13.2178	0.00439563
9827	ESP	42.78	0.69	0.00439605
8077	USA	41.3423	-86.7368	0.0043963
6112	SWE	55.7967	13.1044	0.00439668
6115	SWE	55.8	13.1367	0.00439723
7003	SUI	47.5	7.5	0.00439733
6132	SWE	55.8386	13.3186	0.00439744
7117	GER	51.5105	9.68253	0.00440038
6904	CZE	49.2	16.6166	0.00440044
9471	SWE	56.0648	13.9707	0.00440046
1313	SWE	59.5667	16.8667	0.00440053
1835	USA	42.051	-86.509	0.00440187
7316	NED	51.9667	5.56667	0.00440259
5768	UK	54.1	-1.5	0.00440385
7062	GER	50.2981	8.26607	0.00440388
1829	USA	42.051	-86.509	0.00440398
9649	ITA	39.13	16.17	0.0044041
7514	USA	41.5609	-86.4251	0.00440522
1851	USA	43.595	-86.2657	0.00440584
7306	CAN	49.2655	-123.206	0.00440593
9858	ESP	40.98	-3.8	0.00440827
6124	SWE	55.8378	13.3092	0.00440856
9584	ESP	41.19	-3.58	0.00440863
6077	SWE	55.6942	13.4504	0.00441027
9381	SWE	55.8106	14.2091	0.00441173
9778	GER	48.41	8.84	0.00441238
6945	NED	52.24	4.45	0.00441274
6122	SWE	55.8364	13.3075	0.00441275
8259	SWE	56.4	12.9	0.00441487
9451	SWE	57.2545	18.2109	0.00441714
9380	SWE	55.7488	13.3742	0.00441724
768	KGZ	42.8	76.35	0.00441725
9768	GER	48.57	9.16	0.00441725
7319	ITA	42	12.1	0.00441763
5741	UK	56.6	-4.1	0.00441879
7387	UK	54.9902	-2.3671	0.00441931
9722	BUL	41.71	24.41	0.00441945
6151	SWE	55.6528	13.2244	0.00441998
1166	SWE	56.7	16.5167	0.00442002
4900	UK	50.3	-4.8	0.0044235
6149	SWE	55.9281	13.5481	0.00442354
7416	USA	37.45	-119.35	0.00442375
5832	SWE	56.3333	15.9667	0.00442407
1006	SWE	55.3833	14.05	0.00442423
9383	SWE	55.8106	14.2091	0.00442426
1062	SWE	55.7167	14.1333	0.00442665
7947	USA	42.0945	-86.3253	0.00442929
9809	GER	48.52	9.05	0.00443018
7002	NED	51.3333	6.1	0.00443052
7384	NED	52.0333	5.55	0.0044313
6118	SWE	55.7	13.2	0.00443183
476	USA	40.8313	-87.735	0.00443291
9476	SWE	55.5796	14.3336	0.00443291
6897	FRA	45	1.3	0.00443486
7071	FRA	48.0717	1.33867	0.00443672
9455	SWE	57.8009	18.5162	0.00443688
9720	BUL	41.77	25.68	0.00443692
801	USA	37.9169	-84.4639	0.00443804
9801	GER	48.54	9.01	0.00443804
1254	SWE	59.4333	17.0167	0.00443818
6099	SWE	55.6575	13.2386	0.00444058
5236	UK	51.2	0.4	0.00444218
5836	SWE	55.86	13.51	0.00444234
6989	UK	54.8	-2.4333	0.0044425
6992	BEL	50.3	5.3	0.00444259
4807	UK	50.4	-4.9	0.00444327
5151	UK	52.2	-1.7	0.00444662
7064	UK	51.3	1.1	0.00444675
9938	FRA	50.65	2.99	0.00444811
7130	FRA	44.6447	2.56481	0.00444941
6096	SWE	55.6472	13.2225	0.00444979
6970	ESP	41.7194	2.93056	0.00445126
5726	UK	51.3	1.1	0.00445159
9864	ESP	41.76	2.69	0.00445262
6960	FRA	48.5	-1.41	0.00445473
6091	SWE	55.6525	13.215	0.00445477
6145	SWE	55.9497	13.5533	0.00445746
8244	FRA	48.6103	2.3086	0.0044577
9726	GRC	37.07	22.04	0.00445772
7525	USA	42.036	-86.511	0.00445893
108	FRA	48.5167	-4.06667	0.00446101
7008	NED	52	5.675	0.00446294
6926	USA	44.46	-85.37	0.00446338
6258	SWE	55.5796	14.3336	0.00446342
8297	SUI	46.5	6.08	0.00446729
9918	FRA	47.43	5.21	0.00446748
5276	UK	51.3	1.1	0.00446986
6025	SWE	62.6437	17.7339	0.00447008
7383	CAN	49.2655	-123.206	0.00447231
4884	UK	50.3	-4.9	0.00447419
9892	ESP	42.68	-6.96	0.00447676
9828	ESP	42.5	-6.15	0.00447689
9382	SWE	55.8106	14.2091	0.00447719
9651	ITA	40.68	14.87	0.0044775
9027	USA	42.036	-86.511	0.00447785
4779	UK	50.4	-4.9	0.00447795
2057	USA	42.166	-86.412	0.00447858
6104	SWE	55.7	13.2	0.00447944
9298	UK	55.9681	-3.21833	0.00448065
6967	UK	51.4083	-0.6383	0.00448116
9717	BUL	41.66	25.47	0.00448139
9336	SWE	62.8794	18.4473	0.00448306
9527	ESP	40.37	-5.74	0.00448518
9569	ESP	42.87	-6.45	0.00448687
8227	SWE	62.7989	17.9103	0.00448754
5210	UK	51.2	0.3	0.00448774
9859	ESP	40.5	-3.88	0.00448795
4958	UK	50.5	-4.5	0.0044906
6154	SWE	62.6422	17.7406	0.00449107
6166	SWE	62.6425	17.7372	0.00449223
9819	ESP	42.35	-3.03	0.00449229
7356	USA	41.6639	-83.5553	0.00449253
1317	SWE	59.5667	16.8667	0.00449331
5644	UK	54.4	-2.9	0.00449376
6163	SWE	62.6425	17.7356	0.00449497
9823	ESP	43.34	-5.84	0.00449562
992	SWE	55.3833	14.05	0.00449582
7342	UK	53.6473	-3.00733	0.00449638
6252	SWE	55.5796	14.3336	0.0045032
6924	UK	51.4083	-0.6383	0.00450385
9343	SWE	57.3089	18.1512	0.00450508
7530	USA	42.0333	-86.5128	0.00450525
7092	FRA	49.416	2.823	0.00450542
9663	ITA	41.33	14.09	0.00450677
5779	UK	51	-3.1	0.00450708
9442	SWE	55.5678	14.3398	0.00450795
7529	USA	42.0333	-86.5128	0.0045089
6276	SWE	55.5796	14.3336	0.00450903
6923	UK	51.4083	-0.6383	0.00450957
9883	ESP	42.1	-2.56	0.00451043
6959	FRA	48.5	-1.41	0.00451086
139	FRA	48.5167	-4.06667	0.00451105
9590	ESP	43.37	-5.49	0.0045133
8214	FRA	49	2	0.00451574
7109	UK	51.3	0.5	0.00451628
9838	ESP	41.83	-5.38	0.00451663
6944	UK	51.4083	-0.6383	0.00451705
9589	ESP	41.6	-2.83	0.00452153
6958	FRA	46	3.3	0.00452163
9453	SWE	57.8009	18.5162	0.00452205
6908	UK	51.4083	-0.6383	0.00452224
9394	SWE	56.5804	16.4063	0.00452288
7107	UK	54.7761	-1.5733	0.00452329
9578	ESP	42.13	-6.7	0.00452641
9861	ESP	40.72	-3.21	0.00452698
6268	SWE	55.5796	14.3336	0.00452752
853	USA	41.7976	-86.6691	0.00453282
9853	ESP	43.33	-5.91	0.00453282
6943	UK	51.4083	-0.6383	0.00453403
9826	ESP	42.49	-6.71	0.00453869
8171	USA	42.036	-86.511	0.00453953
6986	UK	57.1539	-2.2207	0.00453972
5798	UK	53.1	-3.3	0.00454043
9581	ESP	42.84	-5.12	0.00454055
7353	NED	52.08	4.3	0.00454313
4939	UK	50.4	-4.7	0.00454572
9599	ESP	42.8	-5.77	0.00454582
9660	ITA	40.84	14.57	0.00454586
867	USA	41.8266	-86.4366	0.00454646
9867	ESP	40.94	-3.22	0.00454646
9416	SWE	57.7215	18.3837	0.00454712
5353	UK	54.5	-3	0.00454846
6933	ESP	41.59	2.49	0.00455396
9591	ESP	42.86	-3.59	0.00455433
5577	UK	54.7	-3.4	0.0045547
484	USA	40.8313	-87.735	0.00455518
4840	UK	50.4	-4.9	0.00455518
5776	UK	52.9	-1.3	0.00455521
9891	ESP	41.93	2.92	0.00455709
5279	UK	51.3	1.1	0.00455735
5718	UK	57	-3.4	0.00455998
9113	GEO	41.8296	46.2831	0.00456043
4857	UK	50.3	-4.9	0.00456106
5651	UK	54.4	-2.9	0.00456235
5395	UK	54.4	-3	0.0045628
9847	ESP	43.31	-5.7	0.00456336
9783	GER	48.52	9.05	0.00456344
9877	ESP	43.02	-5.6	0.00456482
5717	UK	54.6	-3.2	0.00457079
5249	UK	51.2	0.3	0.00457104
9602	ESP	40.5	-3.96	0.00457311
9519	ESP	41.94	2.64	0.00457576
9647	ITA	40.37	16.77	0.00457579
9849	ESP	40.65	-4.11	0.00457825
9067	AZE	38.6536	48.7992	0.00457894
9653	ITA	38.44	16.13	0.00458129
9079	AZE	38.7833	48.5517	0.00458316
9890	ESP	43.16	-5.07	0.0045885
6920	GER	51.5338	9.9355	0.0045908
9532	ESP	42.23	-4.64	0.00459175
9517	ESP	42.19	-7.8	0.00459202
9587	ESP	41.5	-1.88	0.0045931
7217	FRA	48	0.5	0.00459557
9520	ESP	41.7	-3.68	0.00459785
6971	ESP	41.7194	2.93056	0.00459887
9539	ESP	40.29	-6.67	0.00459981
9576	ESP	40.86	-4.11	0.00460113
9565	ESP	42.97	-1.23	0.00460452
9874	ESP	42.34	-3	0.00460512
9585	ESP	43.4	-7.39	0.00460532
9903	ESP	42.31	-3.1	0.00460659
9521	ESP	41.43	2.13	0.00460696
9102	GEO	41.8296	46.2831	0.00460709
9551	ESP	42.28	-5.92	0.00460811
9104	GEO	41.8296	46.2831	0.00460834
9103	GEO	41.8296	46.2831	0.00461282
9099	AZE	38.9786	48.5594	0.0046203
9851	ESP	42.96	-6.1	0.00462033
9846	ESP	42.31	-3.02	0.00462054
9835	ESP	40.61	-6.57	0.00462538
5822	UK	56.7333	-5.98333	0.00462607
9759	IRN	37.47	49.47	0.00462873
9561	ESP	40.71	-5.04	0.0046296
9547	ESP	41.67	2.62	0.00463045
9875	ESP	43.38	-5.87	0.00463082
854	USA	41.7976	-86.6691	0.0046311
9854	ESP	43.36	-5.88	0.0046311
9904	ESP	40.95	-3.31	0.00463234
9830	ESP	36.97	-3.28	0.00463432
9821	ESP	41.81	2.49	0.00463453
9106	GEO	41.8296	46.2831	0.00463572
9529	ESP	36.97	-3.36	0.00463671
7327	ESP	41.7833	3.03333	0.00463692
5720	UK	53.3	-1.6	0.00463695
9601	ESP	41.85	-1.88	0.00463754
9526	ESP	41.54	2.39	0.00463937
9885	ESP	41.14	-3.68	0.00464164
9115	GEO	41.8296	46.2831	0.004644
9573	ESP	41.86	2.99	0.00464402
9105	GEO	41.8296	46.2831	0.00464849
9856	ESP	40.51	-4	0.00464976
9848	ESP	40.11	-5.77	0.00464999
9540	ESP	41.81	2.34	0.0046509
9597	ESP	42.31	-2.53	0.00465209
8264	ESP	41.6833	2.8	0.00465389
9898	ESP	41.14	-3.58	0.00465531
9523	ESP	38.37	-2.66	0.00465782
6086	SWE	58.9	11.2	0.00465784
9089	AZE	38.9522	48.925	0.0046582
9085	AZE	38.7833	48.5517	0.00465893
8357	ESP	41.5	2.25	0.00465959
9586	ESP	41.03	-3.27	0.00466157
9084	AZE	38.7833	48.5517	0.00466408
9114	GEO	41.8296	46.2831	0.00466801
9100	GEO	41.8296	46.2831	0.00466849
9596	ESP	41.95	-7.45	0.00466917
9901	ESP	42.27	-2.98	0.00467241
9894	ESP	42.59	0.76	0.00467242
9708	BUL	41.62	25.35	0.0046736
9595	ESP	40.89	-5.5	0.00467383
9522	ESP	36.52	-5.27	0.00468019
7077	POR	40.12	-8.25	0.00468052
5784	UK	56.4	-5.2	0.00468055
9111	GEO	41.8296	46.2831	0.00468162
9541	ESP	38.26	-5.42	0.0046888
9824	ESP	42.91	-4.91	0.0046909
9081	AZE	38.7833	48.5517	0.0046916
9091	AZE	38.9522	48.925	0.00469191
9548	ESP	40.4	-5	0.00469689
265	FRA	44.65	-1.16667	0.00469942
9558	ESP	41.57	-5.64	0.0047001
7061	UK	53.2699	-1.64293	0.00470213
9888	ESP	40.93	-3.31	0.00470444
9868	ESP	41.78	2.37	0.00470597
868	USA	41.8266	-86.4366	0.00470597
9075	AZE	38.7406	48.6131	0.00470684
9509	POR	39.29	-7.4	0.0047107
9866	ESP	41.89	-2.79	0.00471136
9070	AZE	38.6536	48.7992	0.0047132
9515	ESP	39.72	-6.89	0.00471692
9820	ESP	41	-4.71	0.00471837
9511	POR	38.53	-8.02	0.00472176
9906	ESP	40	4.25	0.00472181
9881	ESP	40.46	-5.32	0.00472218
9069	AZE	38.6536	48.7992	0.00472415
9839	ESP	40.44	-4.27	0.00472484
9095	AZE	38.9786	48.5594	0.00472809
9560	ESP	38.19	-6.24	0.00473955
9822	ESP	40.52	-4.02	0.00474383
9841	ESP	40.59	-4.15	0.00474531
9833	ESP	40.38	-4.21	0.00474645
9900	ESP	37.38	-6.01	0.00474725
9852	ESP	40.46	-3.75	0.00474776
9831	ESP	38.54	-3.39	0.00475169
9514	ESP	39.15	-4.54	0.00475176
9559	ESP	38.06	-4.38	0.00475349
9553	ESP	41.58	-4.71	0.00475394
531	USA	40.8313	-87.735	0.00476104
9531	ESP	41.21	-4.54	0.00476104
9524	ESP	42.52	-0.56	0.0047685
9571	ESP	43.28	-6.01	0.00476886
9078	AZE	38.7406	48.6131	0.00477138
9834	ESP	40.51	-3.9	0.00477308
9845	ESP	40.48	-3.96	0.0047741
9825	ESP	40.4	-3.88	0.00477508
9556	ESP	39.66	-4.34	0.00477547
544	USA	40.9076	-73.2089	0.0047761
9544	ESP	39.4	-5.33	0.0047761
9882	ESP	40.46	-4.26	0.00478076
506	USA	40.8313	-87.735	0.00478672
9506	POR	40.11	-7.47	0.00478672
9121	GEO	41.7942	43.4767	0.00478999
9552	ESP	40.87	-4.5	0.00479147
9537	ESP	38.07	-6.66	0.00479151
9843	ESP	40.53	-3.92	0.00479177
9546	ESP	40.82	-1.68	0.00479204
546	USA	40.9076	-73.2089	0.00479206
9817	ESP	39.84	-6.6	0.00479547
9897	ESP	40.95	-5.63	0.0047991
9512	POR	38.22	-7.84	0.00480117
9902	ESP	40.71	-3.24	0.00481637
9844	ESP	42.27	0.19	0.00481654
9850	ESP	42.86	-0.7	0.00481689
9562	ESP	41.67	2	0.00481701
9534	ESP	40.05	-4.65	0.00482554
9899	ESP	42.54	0.84	0.00482806
9873	ESP	37.94	-5.45	0.0048293
9525	ESP	42.49	0.54	0.00485737
9507	POR	38.45	-7.5	0.00485795
9579	ESP	38.33	-3.51	0.00486532
9513	ESP	38.77	-4.07	0.00486636
9878	ESP	40.78	-3.62	0.00486687
870	USA	41.8266	-86.4366	0.0048719
9870	ESP	41.91	0.17	0.0048719
9855	ESP	40.57	-3.89	0.00487437
9510	POR	38.75	-7.59	0.00488585
9880	ESP	42.72	-3.44	0.00489931
9606	MAR	31.48	-7.45	0.00490276
9886	ESP	42.38	1.73	0.00491736
9582	ESP	41.48	-1.63	0.00491942
9564	ESP	40.45	-1.6	0.0049496
9568	ESP	42.76	-0.23	0.00495528
9836	ESP	41.25	-1.32	0.00497185
9567	ESP	42.34	1.3	0.00497333
9594	ESP	42.04	1.01	0.00497817
9535	ESP	42.31	3.19	0.00497882
9557	ESP	42.46	0.7	0.00500219
9577	ESP	42.34	2.17	0.00501461
9840	ESP	41.13	-1.43	0.00501908
9876	ESP	41.34	0.99	0.0050276
9593	ESP	42.26	-2.99	0.00503291
9508	POR	40.04	-7.11	0.00506576
9588	ESP	42.11	0.6	0.00508847
9944	ESP	36.83	-6.36	0.00520995
9550	ESP	43.05	-5.37	0.00521481
9530	ESP	38.25	-4.32	0.00521619
9574	ESP	38.6	-2.7	0.00524369
9528	ESP	40.94	-1.37	0.00530772
9536	ESP	40.83	-2	0.0054085
9518	ESP	39.88	-0.36	0.00552648
9583	ESP	37.09	-3.38	0.00574919
6911	CPV	15.1111	-23.6167	0.00579766
9762	ITA	37.69	14.98	0.00599859
9555	ESP	39.58	-3.93	0.00600745
9549	ESP	42.23	-3.69	0.00603331
9837	ESP	37.94	-5.6	0.00609458
9905	ESP	40.76	-4.01	0.0060989
9869	ESP	36.76	-5.28	0.00612391
9543	ESP	36.77	-5.39	0.00617408
9598	ESP	41.88	-6.51	0.00619153
9533	ESP	41.15	-4.32	0.00620024
9554	ESP	38.86	-3.16	0.00626659
9879	ESP	37.6	-1.12	0.00627905
9832	ESP	40.54	-3.69	0.0062838
9545	ESP	39.4	-5.78	0.00628504
9542	ESP	40.79	-4.05	0.00630936
9871	ESP	40.75	-3.99	0.00631809
9887	ESP	40.4	-4.77	0.00632443
9600	ESP	39.85	-6.04	0.00633231
9764	LBN	34.1	35.84	0.00642956

### Sheet: Herbarium_Info
Additional information of herbarium samples whole-genome sequenced
HebariumID	Weight	Population	Herbarium_ID	Notes	Sequenced at	Latitude	Longitude	Ploidy
Ural_He1	0.0125g	Ural	MW0079878	NA	GMI	55.9	54.71	4
Ural_He2	0.0134g	Ural	MW0374060	NA	GMI	57.27	56.05	4
Ural_He3	0.0137g	Ural	MW0374058	NA	GMI	57.71	56.28	4
Ruderal_He4	0.0198g	Ruderal	MW0373038	originally collected as A. suecica in herbarium collection	GMI	60.27	29.38	4
Asue_He5	0.0068g	Asuecica	MW0373039	NA	GMI	60.27	29.38	allo
Ruderal_He6	0.0248g	Ruderal	MW0374015	originally collected as A. suecica in herbarium collection	GMI	54.94	20.41	4
